# Plasmid-mediated colistin resistance among human clinical *Enterobacterales* isolates: National surveillance in the Czech Republic

**DOI:** 10.1101/2023.02.09.527831

**Authors:** Marketa Zelendova, Costas C. Papagiannitsis, Petra Sismova, Matej Medvecky, Katarina Pomorska, Jana Palkovicova, Kristina Nesporova, Vladislav Jakubu, Ivana Jamborova, Helena Zemlickova, Monika Dolejska, Working Group for Monitoring of Antibiotic Resistance

## Abstract

The occurrence of colistin resistance has increased rapidly among *Enterobacterales* around the world. We performed a national survey of plasmid-mediated colistin resistance in human clinical isolates by a retrospective analysis of samples from 2009-2017 and a prospective sampling in 2018-2020. The aim of this study was to identify and characterize isolates with *mcr* genes from various regions of the Czech Republic using whole genome sequencing (WGS). Of all 1932 colistin-resistant isolates analyzed, 73 (3.8%) were positive for *mcr* genes. Most isolates carried *mcr-1* (48/73) and were identified as *Escherichia coli* (n=44) and *Klebsiella pneumoniae* (n=4) of various sequence types (ST). Twenty-five isolates including *Enterobacter* spp. (n=24) and *Citrobacter freundii* (n=1) carrying *mcr-9* gene were detected, three of them (*Enterobacter kobei* ST54) co-harbored the *mcr-4* and *mcr-9* genes. Multi-drug resistance phenotype was a common feature of *mcr* isolates and 14% (10/73) isolates also co-harboured clinically important beta-lactamases including 2 isolates with carbapenemases KPC-2 and OXA-48. Phylogenetic analysis of *E. coli* ST744, the dominant genotype in this study, with the global collection, showed Czech isolates belonged to two major clades, one containing isolates from Europe, while the second composed of isolates from diverse geographical areas. The *mcr-1* gene was carried by IncX4 (34/73, 47%), IncHI2/ST4 (6/73, 8%) and IncI2 (8/73, 11%) plasmid groups. Small plasmids belonging to the ColE10 group were associated with *mcr-4* in three isolates while *mcr-9* was carried by IncHI2/ST1 plasmids (4/73, 5%) or the chromosome (18/73, 25%). We showed an overall low level of occurrence of *mcr* genes in colistin-resistant bacteria from human clinical samples in the Czech Republic.
