## Supplementary Table 2 for "Plasmid-mediated colistin resistance among human clinical *Enterobacterales* isolates: National surveillance in the Czech Republic"

### Sheet: EColi_ST744_MSA
snp-dists 0.7.0	45082	48907	52637	52857	54343	54444	55923	58559	60061	60462	DRR063377	ERR1055892	ERR1055909	ERR1218556	ERR1971525	ERR2019147	ERR2116723	ERR2223690	ERR2223699	ERR2223738	ERR2223740	ERR2352498	ERR2935438	ERR3393347	ERR3531597	ERR3606468	ERR3606481	ERR3830161	ERR4220978	ERR712576	ERR976631	ERR998814	SRR10429358	SRR11454066	SRR7211958	SRR7278578	SRR7278621	SRR7439096	SRR7724588	SRR7724589	SRR7724671	SRR8517666	SRR8689713	SRR9037380	SRR9971440	SRR9971459	SRR9990239	SRR9990292
45082	0	1778	307	1764	1767	111	1768	1865	1701	2927	73	1754	1566	109	290	78	1801	1750	1753	1566	2123	1724	288	1767	1752	115	325	1764	1702	1747	80	286	1767	1724	66	282	1914	1679	280	281	275	291	101	2110	1412	1373	1723	2484
48907	1778	0	1665	80	80	1790	81	718	856	1565	1704	71	1059	1788	1760	1761	422	63	66	1058	976	57	1734	73	836	1798	1783	82	859	58	1763	1756	73	57	1694	1752	1034	836	1605	1629	1491	1379	1783	963	49	48	879	1668
52637	307	1665	0	1655	1655	317	1656	1783	1612	2815	275	1643	1496	316	39	281	1699	1639	1642	1494	1982	1615	36	1657	1723	320	77	1653	1612	1636	285	36	1656	1615	269	50	1650	1580	37	36	36	42	307	1970	1340	1294	1636	2386
52857	1764	80	1655	0	53	1775	54	706	847	1552	1692	61	1048	1774	1746	1747	411	52	56	1047	965	47	1719	71	824	1783	1771	72	850	49	1749	1742	69	47	1682	1738	1024	826	1593	1615	1480	1367	1769	952	40	39	869	1653
54343	1767	80	1655	53	0	1780	5	708	847	1554	1694	61	1050	1777	1749	1751	412	53	56	1049	966	46	1723	71	825	1787	1775	72	849	49	1753	1746	69	46	1684	1742	1024	826	1597	1619	1484	1369	1772	953	41	39	869	1658
54444	111	1790	317	1775	1780	0	1781	1876	1714	2936	80	1766	1575	120	301	89	1813	1762	1765	1575	2135	1738	298	1779	1765	125	337	1776	1716	1759	91	297	1778	1738	73	291	1926	1689	291	292	285	302	112	2122	1424	1386	1735	2497
55923	1768	81	1656	54	5	1781	0	709	848	1555	1694	62	1051	1778	1750	1752	413	54	57	1050	967	48	1724	72	827	1787	1776	73	851	50	1754	1747	70	48	1685	1743	1026	828	1598	1620	1485	1370	1774	954	42	40	870	1657
58559	1865	718	1783	706	708	1876	709	0	1020	1600	1788	699	1090	1873	1876	1847	481	690	694	1087	601	677	1855	709	886	1884	1899	708	1023	687	1849	1872	707	677	1781	1868	1104	624	1714	1744	1602	1497	1869	603	474	448	1042	1555
60061	1701	856	1612	847	847	1714	848	1020	0	1879	1624	833	963	1711	1702	1685	705	829	832	960	1019	809	1675	848	894	1720	1730	847	110	826	1686	1698	846	809	1614	1694	1099	808	1547	1572	1439	1322	1705	1005	714	680	128	1718
60462	2927	1565	2815	1552	1554	2936	1555	1600	1879	0	2842	1546	2037	2932	2913	2910	1254	1537	1541	2034	1887	1523	2880	1555	1905	2946	2930	1555	1881	1533	2912	2909	1554	1523	2829	2905	2150	1713	2758	2780	2643	2530	2932	1873	1312	1231	1900	2776
DRR063377	73	1704	275	1692	1694	80	1694	1788	1624	2842	0	1679	1505	81	258	49	1728	1675	1679	1504	2042	1652	256	1693	1682	88	295	1695	1627	1673	46	254	1693	1652	36	251	1834	1606	249	250	245	258	73	2029	1348	1315	1646	2408
ERR1055892	1754	71	1643	61	61	1766	62	699	833	1546	1679	0	1041	1764	1736	1737	403	44	46	1040	957	38	1710	62	812	1774	1761	62	836	40	1739	1732	60	38	1670	1728	1016	818	1583	1605	1471	1355	1759	944	23	26	855	1649
ERR1055909	1566	1059	1496	1048	1050	1575	1051	1090	963	2037	1505	1041	0	1573	1590	1549	888	1032	1036	17	1176	1019	1563	1050	1201	1584	1613	1042	963	1029	1551	1586	1049	1019	1499	1582	1309	825	1442	1456	1347	1160	1569	1162	896	863	985	2081
ERR1218556	109	1788	316	1774	1777	120	1778	1873	1711	2932	81	1764	1573	0	299	87	1812	1760	1763	1574	2133	1736	296	1777	1763	105	335	1774	1714	1756	89	295	1777	1736	73	291	1923	1686	289	290	283	299	110	2119	1418	1381	1733	2494
ERR1971525	290	1760	39	1746	1749	301	1750	1876	1702	2913	258	1736	1590	299	0	263	1792	1732	1733	1590	2077	1708	2	1749	1815	305	53	1745	1707	1728	268	2	1749	1708	251	32	1741	1671	21	20	21	21	291	2065	1414	1366	1726	2480
ERR2019147	78	1761	281	1747	1751	89	1752	1847	1685	2910	49	1737	1549	87	263	0	1785	1733	1736	1549	2106	1709	261	1750	1736	93	300	1747	1687	1730	56	259	1750	1709	40	256	1897	1660	254	255	250	265	79	2093	1397	1358	1706	2468
ERR2116723	1801	422	1699	411	412	1813	413	481	705	1254	1728	403	888	1812	1792	1785	0	394	398	885	743	379	1764	413	749	1822	1817	413	708	390	1787	1788	411	379	1721	1784	1018	596	1639	1661	1525	1411	1807	731	325	291	727	1658
ERR2223690	1750	63	1639	52	53	1762	54	690	829	1537	1675	44	1032	1760	1732	1733	394	0	39	1031	948	30	1705	54	808	1770	1757	41	831	31	1735	1728	52	30	1663	1724	1007	809	1579	1601	1467	1351	1755	935	28	25	848	1640
ERR2223699	1753	66	1642	56	56	1765	57	694	832	1541	1679	46	1036	1763	1733	1736	398	39	0	1035	951	33	1708	57	812	1773	1760	58	835	35	1738	1730	55	33	1669	1727	1011	813	1581	1604	1470	1354	1758	938	26	26	851	1644
ERR2223738	1566	1058	1494	1047	1049	1575	1050	1087	960	2034	1504	1040	17	1574	1590	1549	885	1031	1035	0	1173	1018	1562	1049	1200	1586	1613	1041	962	1028	1551	1586	1048	1018	1501	1582	1308	822	1442	1456	1348	1160	1571	1159	896	862	982	2080
ERR2223740	2123	976	1982	965	966	2135	967	601	1019	1887	2042	957	1176	2133	2077	2106	743	948	951	1173	0	933	2051	967	1086	2142	2103	967	1025	945	2108	2073	965	933	2036	2069	1125	774	1906	1943	1790	1692	2128	61	706	688	1043	1503
ERR2352498	1724	57	1615	47	46	1738	48	677	809	1523	1652	38	1019	1736	1708	1709	379	30	33	1018	933	0	1682	48	782	1746	1731	49	808	21	1711	1704	46	0	1642	1700	994	794	1557	1577	1441	1327	1730	920	20	19	830	1621
ERR2935438	288	1734	36	1719	1723	298	1724	1855	1675	2880	256	1710	1563	296	2	261	1764	1705	1708	1562	2051	1682	0	1723	1789	302	50	1720	1679	1703	266	0	1722	1682	249	30	1718	1651	19	18	19	19	289	2039	1403	1361	1699	2455
ERR3393347	1767	73	1657	71	71	1779	72	709	848	1555	1693	62	1050	1777	1749	1750	413	54	57	1049	967	48	1723	0	827	1787	1774	73	851	50	1752	1745	64	48	1683	1741	1025	827	1597	1619	1483	1368	1772	954	44	38	870	1659
ERR3531597	1752	836	1723	824	825	1765	827	886	894	1905	1682	812	1201	1763	1815	1736	749	808	812	1200	1086	782	1789	827	0	1771	1838	826	894	805	1737	1812	825	782	1670	1808	1098	824	1667	1685	1560	1435	1758	1074	622	568	917	1570
ERR3606468	115	1798	320	1783	1787	125	1787	1884	1720	2946	88	1774	1584	105	305	93	1822	1770	1773	1586	2142	1746	302	1787	1771	0	341	1782	1724	1766	93	300	1787	1746	79	297	1934	1697	295	296	291	306	112	2130	1427	1393	1743	2505
ERR3606481	325	1783	77	1771	1775	337	1776	1899	1730	2930	295	1761	1613	335	53	300	1817	1757	1760	1613	2103	1731	50	1774	1838	341	0	1771	1731	1754	304	51	1774	1731	287	69	1771	1699	58	57	58	59	327	2091	1435	1388	1753	2504
ERR3830161	1764	82	1653	72	72	1776	73	708	847	1555	1695	62	1042	1774	1745	1747	413	41	58	1041	967	49	1720	73	826	1782	1771	0	850	51	1749	1742	71	49	1684	1738	1026	827	1593	1615	1480	1370	1767	954	45	43	869	1654
ERR4220978	1702	859	1612	850	849	1716	851	1023	110	1881	1627	836	963	1714	1707	1687	708	831	835	962	1025	808	1679	851	894	1724	1731	850	0	829	1689	1703	849	808	1618	1699	1104	811	1551	1577	1441	1327	1708	1011	713	682	115	1721
ERR712576	1747	58	1636	49	49	1759	50	687	826	1533	1673	40	1029	1756	1728	1730	390	31	35	1028	945	21	1703	50	805	1766	1754	51	829	0	1732	1725	48	21	1663	1721	1004	806	1576	1598	1464	1348	1752	932	21	19	848	1637
ERR976631	80	1763	285	1749	1753	91	1754	1849	1686	2912	46	1739	1551	89	268	56	1787	1735	1738	1551	2108	1711	266	1752	1737	93	304	1749	1689	1732	0	264	1752	1711	44	260	1899	1662	258	259	252	268	79	2095	1398	1362	1708	2470
ERR998814	286	1756	36	1742	1746	297	1747	1872	1698	2909	254	1732	1586	295	2	259	1788	1728	1730	1586	2073	1704	0	1745	1812	300	51	1742	1703	1725	264	0	1745	1704	247	29	1737	1667	18	17	18	18	286	2061	1410	1362	1722	2476
SRR10429358	1767	73	1656	69	69	1778	70	707	846	1554	1693	60	1049	1777	1749	1750	411	52	55	1048	965	46	1722	64	825	1787	1774	71	849	48	1752	1745	0	46	1681	1741	1023	825	1596	1618	1483	1368	1772	952	37	37	868	1657
SRR11454066	1724	57	1615	47	46	1738	48	677	809	1523	1652	38	1019	1736	1708	1709	379	30	33	1018	933	0	1682	48	782	1746	1731	49	808	21	1711	1704	46	0	1642	1700	994	794	1557	1577	1441	1327	1730	920	20	19	830	1621
SRR7211958	66	1694	269	1682	1684	73	1685	1781	1614	2829	36	1670	1499	73	251	40	1721	1663	1669	1501	2036	1642	249	1683	1670	79	287	1684	1618	1663	44	247	1681	1642	0	244	1825	1589	241	242	237	253	66	2024	1335	1298	1638	2384
SRR7278578	282	1752	50	1738	1742	291	1743	1868	1694	2905	251	1728	1582	291	32	256	1784	1724	1727	1582	2069	1700	30	1741	1808	297	69	1738	1699	1721	260	29	1741	1700	244	0	1733	1663	31	30	31	34	283	2057	1404	1357	1718	2471
SRR7278621	1914	1034	1650	1024	1024	1926	1026	1104	1099	2150	1834	1016	1309	1923	1741	1897	1018	1007	1011	1308	1125	994	1718	1025	1098	1934	1771	1026	1104	1004	1899	1737	1023	994	1825	1733	0	768	1588	1615	1494	1358	1919	1108	778	751	1123	1691
SRR7439096	1679	836	1580	826	826	1689	828	624	808	1713	1606	818	825	1686	1671	1660	596	809	813	822	774	794	1651	827	824	1697	1699	827	811	806	1662	1667	825	794	1589	1663	768	0	1520	1539	1430	1293	1682	762	683	647	830	1744
SRR7724588	280	1605	37	1593	1597	291	1598	1714	1547	2758	249	1583	1442	289	21	254	1639	1579	1581	1442	1906	1557	19	1597	1667	295	58	1593	1551	1576	258	18	1596	1557	241	31	1588	1520	0	3	0	23	280	1896	1294	1256	1571	2306
SRR7724589	281	1629	36	1615	1619	292	1620	1744	1572	2780	250	1605	1456	290	20	255	1661	1601	1604	1456	1943	1577	18	1619	1685	296	57	1615	1577	1598	259	17	1618	1577	242	30	1615	1539	3	0	3	22	282	1931	1307	1266	1596	2344
SRR7724671	275	1491	36	1480	1484	285	1485	1602	1439	2643	245	1471	1347	283	21	250	1525	1467	1470	1348	1790	1441	19	1483	1560	291	58	1480	1441	1464	252	18	1483	1441	237	31	1494	1430	0	3	0	23	277	1781	1201	1174	1462	2174
SRR8517666	291	1379	42	1367	1369	302	1370	1497	1322	2530	258	1355	1160	299	21	265	1411	1351	1354	1160	1692	1327	19	1368	1435	306	59	1370	1327	1348	268	18	1368	1327	253	34	1358	1293	23	22	23	0	292	1681	1094	1077	1346	2099
SRR8689713	101	1783	307	1769	1772	112	1774	1869	1705	2932	73	1759	1569	110	291	79	1807	1755	1758	1571	2128	1730	289	1772	1758	112	327	1767	1708	1752	79	286	1772	1730	66	283	1919	1682	280	282	277	292	0	2115	1410	1380	1727	2490
SRR9037380	2110	963	1970	952	953	2122	954	603	1005	1873	2029	944	1162	2119	2065	2093	731	935	938	1159	61	920	2039	954	1074	2130	2091	954	1011	932	2095	2061	952	920	2024	2057	1108	762	1896	1931	1781	1681	2115	0	694	682	1029	1493
SRR9971440	1412	49	1340	40	41	1424	42	474	714	1312	1348	23	896	1418	1414	1397	325	28	26	896	706	20	1403	44	622	1427	1435	45	713	21	1398	1410	37	20	1335	1404	778	683	1294	1307	1201	1094	1410	694	0	4	729	1236
SRR9971459	1373	48	1294	39	39	1386	40	448	680	1231	1315	26	863	1381	1366	1358	291	25	26	862	688	19	1361	38	568	1393	1388	43	682	19	1362	1362	37	19	1298	1357	751	647	1256	1266	1174	1077	1380	682	4	0	697	1248
SRR9990239	1723	879	1636	869	869	1735	870	1042	128	1900	1646	855	985	1733	1726	1706	727	848	851	982	1043	830	1699	870	917	1743	1753	869	115	848	1708	1722	868	830	1638	1718	1123	830	1571	1596	1462	1346	1727	1029	729	697	0	1743
SRR9990292	2484	1668	2386	1653	1658	2497	1657	1555	1718	2776	2408	1649	2081	2494	2480	2468	1658	1640	1644	2080	1503	1621	2455	1659	1570	2505	2504	1654	1721	1637	2470	2476	1657	1621	2384	2471	1691	1744	2306	2344	2174	2099	2490	1493	1236	1248	1743	0
*Red highlights-isolates from our collection
SNP count
0
1-50
≥ 51
